# Significant East Asian affinity of Chinese Hui genomic structure suggesting their predominant cultural diffusion model in the genetic formation process

**DOI:** 10.1101/2021.01.12.426452

**Authors:** Yan Liu, Junbao Yang, Yingxiang Li, Renkuan Tang, Didi Yuan, Yicheng Wang, Peixin Wang, Shudan Deng, Simei Zeng, Hongliang Li, Gang Chen, Xing Zou, Mengge Wang, Guanglin He

## Abstract

Ancestral origin and genomic history of Chinese Hui people remain to be explored due to the paucity of genome-wide data. Some evidence argued that an eastward migration of Central Asian given rise to modern Hui people, which was inferred as the *demic diffusion hypothesis*, and others favored the *cultural diffusion hypothesis* that posited indigenous East Asian adopted Muslim-like culture and formed the modern culturally different populations. However, the extent to which the observed Hui’s genetic structure was mediated by the movement of people or the assimilation of Muslim culture also remains one of the most contentious puzzles. Analyses of over 700K SNPs in 109 western Chinese individuals (49 Sichuan Hui and 60 geographically close Nanchong Han) together with the available ancient and modern Eurasians allowed us to fully explore the genomic makeup and origin of Huis and neighboring Hans. The results of the traditional and formal admixture-statistics (PCA, ADMIXTURE, and allele-sharing-based *f*-statistics) illuminated a strong genomic affinity between Sichuan Hui and Neolithic-to-modern Northern East Asians, which suggested massive gene influx from East Asian into Sichuan Hui people. Three-way admixture models in the *qpWave/qpAdm* analyses further revealed a small stream of gene influx from western Eurasian related to French or Andronovo into these Hui people, which was further directly confirmed via the admixture event from the temporally different western sources to Hui people in the *qpGraph*-based phylogenetic model, suggesting the key role of cultural diffusion model in the genetic formation of the modern East Asian Hui. ALDER-based admixture date estimation showed that this observed western Eurasian admixture signal was introduced into East Asian Hui during the historic periods, concordant with the extensive western-eastern communication in the Silk Road and historically documented Hui’s migration history. Summarily, although significant cultural differentiation among Hui and their neighbors existed, our genomic analysis showed their strong affinity with modern and ancient Northern East Asians. Our results supported that modern Chinese Hui arose from the mixture of minor western Eurasian ancestry and predominantly East Asian ancestry.
