## Supplementary material for "Significant East Asian affinity of Chinese Hui genomic structure suggesting their predominant cultural diffusion model in the genetic formation process": Table 1

### Sheet: Sheet1
Table 1. Differentiated shared alleles between Boshu Hui and Wuzhong Han compared to modern and ancient Eurasians estimated via symmetrical f4-statistics in the form f4(Han_Nanchong, Hui_Boshu; Eurasian, Mbuti) based on the merged 1240K and Human Origin datasets.
W	X	Y	Z	f4	stderr	Zscore	BABA	ABBA	nsnps	Group
Han_Nanchong	Hui_Boshu	Mordovian	Mbuti	-0.000227	8e-05	-2.833	4318	4335	70948	Uralic	Hui harbored excess allele sharing of Western Eurasian ancestry related to Han	Merged Human Origin dataset
Han_Nanchong	Hui_Boshu	Russia_Andronovo	Mbuti	-0.000273	0.000102	-2.677	4292	4311	70707	Ancient_Russia
Han_Nanchong	Hui_Boshu	Russia_Srubnaya	Mbuti	-0.000231	9.1e-05	-2.55	4294	4311	70660	Ancient_Russia
Han_Nanchong	Hui_Boshu	Karelian	Mbuti	-0.000204	8.1e-05	-2.505	4312	4327	70709	Uralic
Han_Nanchong	Hui_Boshu	Russia_MLBA_Sintashta	Mbuti	-0.000208	8.7e-05	-2.385	4281	4296	70591	Ancient_Russia
Han_Nanchong	Hui_Boshu	Kumyk	Mbuti	-0.000185	8.1e-05	-2.285	4295	4308	70948	Turkic
Han_Nanchong	Hui_Boshu	Russia_Sintashta_MLBA	Mbuti	-0.000251	0.000116	-2.174	3838	3854	64020	Ancient_Russia
Han_Nanchong	Hui_Boshu	Russia_Afanasievo	Mbuti	-0.000184	8.7e-05	-2.105	4295	4308	70650	Ancient_Russia
Han_Nanchong	Hui_Boshu	Veps	Mbuti	-0.000174	8.4e-05	-2.065	4314	4327	70709	Uralic
Han_Nanchong	Hui_Boshu	Taiwan_Hanben	Mbuti	0.001059	9.2e-05	11.451	4583	4508	70752	Ancient_China	Han possessed more southern East Asian ancestry related to Hui
Han_Nanchong	Hui_Boshu	Atayal	Mbuti	0.001078	9.4e-05	11.5	4583	4506	70948	Austronesian
Han_Nanchong	Hui_Boshu	Kinh_Vietnam	Mbuti	0.000989	8.6e-05	11.526	4557	4487	70586	Austroasiatic
Han_Nanchong	Hui_Boshu	Zhuang_Guangxi	Mbuti	0.000992	8.5e-05	11.622	4580	4510	70836	Tai-Kadai
Han_Nanchong	Hui_Boshu	Li_Hainan	Mbuti	0.001104	9.5e-05	11.639	4590	4512	70836	Tai-Kadai
Han_Nanchong	Hui_Boshu	Vietnamese	Mbuti	0.001014	8.7e-05	11.655	4563	4492	70586	Austroasiatic
Han_Nanchong	Hui_Boshu	Muong	Mbuti	0.001025	8.8e-05	11.694	4558	4485	70586	Austroasiatic
Han_Nanchong	Hui_Boshu	Kinh_HoChiMinh1K	Mbuti	0.000973	8.3e-05	11.79	4583	4514	70948	Austroasiatic
Han_Nanchong	Hui_Boshu	Dai_Xishuangbanna1k	Mbuti	0.000997	8.4e-05	11.92	4589	4519	70948	Tai-Kadai
Han_Nanchong	Hui_Boshu	Nung	Mbuti	0.00104	8.7e-05	11.981	4564	4490	70586	Tai-Kadai
Han_Nanchong	Hui_Boshu	Maonan_Huanjiang	Mbuti	0.001064	8.6e-05	12.351	4586	4511	70836	Tai-Kadai
Han_Nanchong	Hui_Boshu	Chemurchek_southAltai	Mbuti.DG	-0.000242	0.000107	-2.265	9328	9364	148332	Ancient_Mongolia	Significant allele sharing of ancient western Eurasian ancestry of Hui related to Han	Merged 1240k dataset
Han_Nanchong	Hui_Boshu	Iran_C_HajjiFiruz	Mbuti.DG	-0.000225	8.2e-05	-2.738	9570	9605	154368	Ancient_Iran
Han_Nanchong	Hui_Boshu	Iran_C_SehGabi	Mbuti.DG	-0.000213	8e-05	-2.671	9563	9596	154829	Ancient_Iran
Han_Nanchong	Hui_Boshu	Iran_C_TepeHissar	Mbuti.DG	-0.000304	7.8e-05	-3.924	9193	9238	148815	Ancient_Iran
Han_Nanchong	Hui_Boshu	Iran_IA_Hasanlu	Mbuti.DG	-0.000363	0.000105	-3.449	9142	9196	147968	Ancient_Iran
Han_Nanchong	Hui_Boshu	Kazakhstan_Botai	Mbuti.DG	-0.000284	0.000108	-2.616	9844	9889	156181	Ancient_Kazakhstan
Han_Nanchong	Hui_Boshu	Mongolia_EBA_2_Chemurchek	Mbuti.DG	-0.000272	0.000101	-2.689	8785	8823	139943	Ancient_Mongolia
Han_Nanchong	Hui_Boshu	Russia_Afanasievo	Mbuti.DG	-0.000208	7.1e-05	-2.93	10619	10655	169744	Ancient_Russia
Han_Nanchong	Hui_Boshu	Russia_Alan	Mbuti.DG	-0.000209	7.9e-05	-2.643	10605	10641	170839	Ancient_Russia
Han_Nanchong	Hui_Boshu	Russia_Andronovo	Mbuti.DG	-0.000209	8.2e-05	-2.559	10643	10678	170623	Ancient_Russia
Han_Nanchong	Hui_Boshu	Russia_MLBA_Sintashta	Mbuti.DG	-0.000206	6.8e-05	-3.019	10575	10610	169259	Ancient_Russia
Han_Nanchong	Hui_Boshu	Russia_Sintashta_MLBA	Mbuti.DG	-0.000208	8.9e-05	-2.334	9161	9192	148661	Ancient_Russia
Han_Nanchong	Hui_Boshu	Russia_Srubnaya	Mbuti.DG	-0.000233	7.4e-05	-3.129	10521	10560	168316	Ancient_Russia
Han_Nanchong	Hui_Boshu	Russia_Srubnaya_Alakul	Mbuti.DG	-0.000283	7.3e-05	-3.88	10748	10797	172022	Ancient_Russia
Han_Nanchong	Hui_Boshu	Yamnaya_Kalmykia_EBA	Mbuti.DG	-0.000213	8.4e-05	-2.536	10089	10123	162363	Ancient_Russia
Han_Nanchong	Hui_Boshu	Yamnaya_Samara_EBA	Mbuti.DG	-0.000168	7.9e-05	-2.124	10338	10365	165089	Ancient_Russia
Han_Nanchong	Hui_Boshu	LateMed_Khitan	Mbuti.DG	0.000682	9.9e-05	6.91	9560	9461	145659	Ancient_Mongolia	Han possessed more ancient East Asian ancestry compared with Hui
Han_Nanchong	Hui_Boshu	Wadian_LN	Mbuti.DG	0.000678	9.8e-05	6.929	11203	11088	169529	Ancient_China
Han_Nanchong	Hui_Boshu	Taiwan_Gongguan	Mbuti.DG	0.00092	0.000131	7.028	7024	6927	106500	Ancient_China
Han_Nanchong	Hui_Boshu	Liangdao1_EN	Mbuti.DG	0.001139	0.000159	7.17	3734	3669	57273	Ancient_China
Han_Nanchong	Hui_Boshu	Dacaozi_IA	Mbuti.DG	0.000647	9e-05	7.22	10876	10770	164849	Ancient_China
Han_Nanchong	Hui_Boshu	Erdaojingzi_LN	Mbuti.DG	0.000755	0.000103	7.305	9316	9209	141199	Ancient_China
Han_Nanchong	Hui_Boshu	Liangdao2_EN	Mbuti.DG	0.000904	0.000121	7.464	8727	8607	132852	Ancient_China
Han_Nanchong	Hui_Boshu	Pingliangtai_LN	Mbuti.DG	0.000752	9.1e-05	8.303	11292	11164	170579	Ancient_China
Han_Nanchong	Hui_Boshu	Xitoucun_LN	Mbuti.DG	0.001083	0.000125	8.638	5660	5567	85992	Ancient_China
Han_Nanchong	Hui_Boshu	Taiwan_Hanben	Mbuti.DG	0.001072	7.9e-05	13.599	11325	11142	170610	Ancient_China
